# Convergent within-host evolution alters key virulence factors in a *Klebsiella pneumoniae* clone during a large hospital outbreak

**DOI:** 10.1101/2024.02.06.577356

**Authors:** Greta Zaborskytė, Karin Hjort, Birgitta Lytsy, Linus Sandegren

**Affiliations:** Department of Medical Biochemistry and Microbiology, Uppsala University, Uppsala, Sweden.; Department of Medical Sciences, Uppsala University, Uppsala, Sweden. Current address: Department of Laboratory Medicine, Division of Clinical Microbiology, Karolinska Institute, Solna, Sweden

## Abstract

Bacterial pathogens adapt to host niches because of within-host selective pressures, and this evolutionary process provides valuable insights into host-pathogen interactions. However, genetic changes underlying adaptive phenotypes are difficult to identify from data generated by genome-wide association studies of unrelated bacterial clones. Here, we followed the evolution of a single *Klebsiella pneumoniae* clone in 110 patients during a 5-year nosocomial outbreak by combining comparative genomics with phenotypic characterization. Strong positive within-patient selection targeted key virulence factors in isolates from infection sites. The clone repeatedly lost acute virulence primarily via alterations in capsule and lipopolysaccharide, changed regulation of iron uptake, and increased biofilm formation. These phenotypes represent likely niche adaptations, mainly to the urinary tract, and some were associated with trade-offs during gastrointestinal colonization. The substantial convergent evolution reflects the trajectories undertaken by high-risk clones of *K. pneumoniae* and other pathogens adapting during acute and chronic infections.
