## Supplementary Table 3 for "Convergent within-host evolution alters key virulence factors in a *Klebsiella pneumoniae* clone during a large hospital outbreak"

### Sheet: Top genes and intergenic
Supplementary Table 3. Genes and intergenic regions with at least 2 independently acquired mutations.
	Cell wall/membrane/envelope
manB	2784583	Protein	Tip	DA25056	Urine	Individual	CDS: manB (rfbK2)(I6N99_13935)	manB:c.1318_1319insGG	manB:p.Asp440fs	Phosphomannomutase ManB	Cell wall/membrane/envelope biogenesis	LPS
	2784648	Protein	Tip	DA14742	Urine	From cluster H	CDS: manB (rfbK2)(I6N99_13935)	manB:c.1253_1254insAGTG	manB:p.Trp418fs	Phosphomannomutase ManB	Cell wall/membrane/envelope biogenesis	LPS
	2784675	Protein	Tip	DA25071	Urine	Individual	CDS: manB (rfbK2)(I6N99_13935)	manB:c.1226A>G	manB:p.Asp409Gly	Phosphomannomutase ManB	Cell wall/membrane/envelope biogenesis	LPS
	2784765	Protein	Tip	DA25090	Urine	From cluster F	CDS: manB (rfbK2)(I6N99_13935)	manB:c.1136A>G	manB:p.Glu379Gly	Phosphomannomutase ManB	Cell wall/membrane/envelope biogenesis	LPS
	2784807	Protein	Tip	DA14735	Urine	Individual	CDS: manB (rfbK2)(I6N99_13935)	manB:c.1094_1095insC	manB:p.Ser365fs	Phosphomannomutase ManB	Cell wall/membrane/envelope biogenesis	LPS
	2784807	Protein	Tip	DA25065	Urine	From cluster D	CDS: manB (rfbK2)(I6N99_13935)	2784807..2784951	man B 145 nt deletion	Phosphomannomutase ManB	Cell wall/membrane/envelope biogenesis	LPS
	2785057	Protein	Tip	DA25086	Urine	From cluster E	CDS: manB (rfbK2)(I6N99_13935)	manB:c.844delG	manB:p.Ala282fs	Phosphomannomutase ManB	Cell wall/membrane/envelope biogenesis	LPS
	2785144	Protein	Cluster B_3				CDS: manB (rfbK2)(I6N99_13935)	del 89 nt 2785144..2785232	del 89 nt in manB	Phosphomannomutase ManB	Cell wall/membrane/envelope biogenesis	LPS
	2785774	Protein	Tip	DA25057	Urine	Individual	CDS: manB (rfbK2)(I6N99_13935)	manB:c.127delG	manB:p.Val43fs	Phosphomannomutase ManB	Cell wall/membrane/envelope biogenesis	LPS
	2785815	Protein	Tip	DA25136	Urine	Individual	CDS: manB (rfbK2)(I6N99_13935)	manB:c.86G>T	manB:p.Gly29Val	Phosphomannomutase ManB	Cell wall/membrane/envelope biogenesis	LPS
wcoZ	2793360	Protein	Tip	DA25065	Urine	From cluster D	CDS: wcoZ (I6N99_13970)	wcoZ:c.972_973delGAinsTT	wcoZ:p.Glu324_Lys325delinsAsp*	acyltransferase	Cell wall/membrane/envelope biogenesis	Capsule
	2793561	Protein	Tip	DA25129	Blood	From cluster B	CDS: wcoZ (I6N99_13970)	wcoZ:c.772delT	wcoZ:p.Ser258fs	acyltransferase	Cell wall/membrane/envelope biogenesis	Capsule
	2793750	Protein	Cluster B_4				CDS: wcoZ (I6N99_13970)	wcoZ:c.583delG	wcoZ:p.Ala195fs	acyltransferase	Cell wall/membrane/envelope biogenesis	Capsule
	2793831	Protein	Tip	DA25133	Feces	Individual	CDS: wcoZ (I6N99_13970)	wcoZ:c.502delT	wcoZ:p.Ser168fs	acyltransferase	Cell wall/membrane/envelope biogenesis	Capsule
	2793857	Protein	Tip	DA14742	Urine	From cluster H	CDS: wcoZ (I6N99_13970)	2793857^2793863	wcoZ (insH10 from pUUH239.2)	acyltransferase	Cell wall/membrane/envelope biogenesis	Capsule
	2793883	Protein	Tip	DA25091	Feces	From cluster F	CDS: wcoZ (I6N99_13970)	wcoZ:c.465delT	wcoZ:p.Phe155fs	acyltransferase	Cell wall/membrane/envelope biogenesis	Capsule
	2793883	Protein	Tip	DA25098	Urine	Individual	CDS: wcoZ (I6N99_13970)	wcoZ:c.465delT	wcoZ:p.Phe155fs	acyltransferase	Cell wall/membrane/envelope biogenesis	Capsule
	2793912	Protein	Tip	DA25083	Feces	From cluster 25083+14745	CDS: wcoZ (I6N99_13970)	wcoZ:c.420_421insT	wcoZ:p.Tyr141fs	acyltransferase	Cell wall/membrane/envelope biogenesis	Capsule
	2793973	Protein	Tip	DA25073	Urine	Individual	CDS: wcoZ (I6N99_13970)	2793973^2793979	Insertion of Tn5R in wcoZ (cps)	acyltransferase	Cell wall/membrane/envelope biogenesis	Capsule
	2794161	Protein	Tip	DA25065	Urine	From cluster D	CDS: wcoZ (I6N99_13970)	wcoZ:c.172G>A	wcoZ:p.Gly58Ser	acyltransferase	Cell wall/membrane/envelope biogenesis	Capsule
	2794280	Protein	Cluster_B_7				CDS: wcoZ (I6N99_13970)	wcoZ:c.53T>A	wcoZ:p.Leu18*	acyltransferase	Cell wall/membrane/envelope biogenesis	Capsule
wzc	2805276	Protein	Cluster 25062+14739				CDS: wzc (I6N99_14010)	wzc:c.2141A>G	wzc:p.Tyr714Cys	Tyrosine protein kinase	Cell wall/membrane/envelope biogenesis	Capsule
	2805499	Protein	Tip	DA25071	Urine	Individual	CDS: wzc (I6N99_14010)	wzc:c.1918A>C	wzc:p.Thr640Pro	Tyrosine protein kinase	Cell wall/membrane/envelope biogenesis	capsule
	2805718	Protein	Tip	DA25102	Urine	From cluster E	CDS: wzc (I6N99_14010)	wzc:c.1699G>A	wzc:p.Val567Met	Tyrosine protein kinase	Cell wall/membrane/envelope biogenesis	Capsule
	2805829	Protein	Tip	DA14756	Urine	From cluster A	CDS: wzc (I6N99_14010)	wzc:c.1588G>A	wzc:p.Gly530Ser	Tyrosine protein kinase	Cell wall/membrane/envelope biogenesis	Capsule
	2805829	Protein	Tip	DA25056	Urine	Individual	CDS: wzc (I6N99_14010)	wzc:c.1588G>A	wzc:p.Gly530Ser	Tyrosine protein kinase	Cell wall/membrane/envelope biogenesis	Capsule
	2805861	Protein	Tip	DA14743	Urine	Individual	CDS: wzc (I6N99_14010)	2805861^2805867 ISEcp1b in wzc	ISEcp1b in wzc	Tyrosine protein kinase	Cell wall/membrane/envelope biogenesis	Capsule
manC	2786108	Protein	Tip	DA25138	Urine	Individual	CDS: manC (I6N99_13940)	manC:c.1231C>T	manC:p.Gln411*	mannose-1-phosphate guanylyltransferase ManC	Cell wall/membrane/envelope biogenesis	LPS/capsule
	2786767	Protein	Tip	DA25102	Urine	From cluster E	CDS: manC (I6N99_13940)	manC:c.572_573insA	manC:p.Glu191fs	mannose-1-phosphate guanylyltransferase ManC	Cell wall/membrane/envelope biogenesis	LPS/capsule
	2786834	Protein	Tip	DA25058	Urine	From cluster 25058+14749	CDS: manC (I6N99_13940)	manC:c.505delT	manC:p.Tyr169fs	mannose-1-phosphate guanylyltransferase ManC	Cell wall/membrane/envelope biogenesis	LPS/capsule
	2787131	Protein	Tip	DA25095	Urine	From cluster G	CDS: manC (I6N99_13940)	manC:c.208C>T	manC:p.Gln70*	mannose-1-phosphate guanylyltransferase ManC	Cell wall/membrane/envelope biogenesis	LPS/capsule
	2787296	Protein	Cluster D_5				CDS: manC (I6N99_13940)	manC:c.43_44insA	manC:p.Leu15fs	mannose-1-phosphate guanylyltransferase ManC	Cell wall/membrane/envelope biogenesis	LPS/capsule
ompK36	2959830	Protein	Tip	DA25056	Urine	Individual	CDS: ompK36 (I6N99_14650)	2959830..2959879 ompK36	ompK36 Multiple	outer membrane porin OmpK36	Cell wall/membrane/envelope biogenesis	OMP
	2960530	Protein	Tip	DA25064	Urine	Individual	CDS: ompK36 (I6N99_14650)	ompK36:c.374G>A	ompK36:p.Trp125*	outer membrane porin OmpK36	Cell wall/membrane/envelop biogenesis	OMP
	2960655	Protein	Tip	DA25127	Urine	From cluster B	CDS: ompK36 (I6N99_14650)	ompK36:c.247_249dupGCG	ompK36:p.Ala83dup	outer membrane porin OmpK36	Cell wall/membrane/envelope biogenesis	OMP
	2960744	Protein	Tip	DA25071	Urine	Individual	CDS: ompK36 (I6N99_14650)	ompK36:c.160C>T	ompK36:p.Gln54*	outer membrane porin OmpK36	Cell wall/membrane/envelop biogenesis	Outer membrane porins
wcaJ	2803994	Protein	Tip	DA14758	Feces	From cluster 25101+14758	CDS: wcaJ (I6N99_14005)	wcaJ:c.1187G>T	wcaJ:p.Arg396Leu	initial CPS glycosyltransferase	Cell wall/membrane/envelope biogenesis	Capsule
	2804631	Protein	Tip	DA25103	Feces	Individual	CDS: wcaJ (I6N99_14005)	wcaJ:c.550_551insA	wcaJ:p.Ser184fs	initial CPS glycosyltransferase	Cell wall/membrane/envelope biogenesis	Capsule
	2804936	Protein	Tip	DA25080	Urine	From cluster 25085+25080	CDS: wcaJ (I6N99_14005)	2804936..2804950	15 nt deletion in wcaJ	initial CPS glycosyltransferase	Cell wall/membrane/envelope biogenesis	Capsule
wbdC	2775655	Protein	Tip	DA14751	Feces	Individual	CDS: wbdC (I6N99_13905)	wbdC:c.962T>A	wbdC:p.Leu321Gln	glycosyltransferase family 4 protein	Cell wall/membrane/envelop biogenesis	LPS
	2775704	Protein	Tip	DA14756	Urine	From cluster A	CDS: wbdC (I6N99_13905)	wbdC:c.913C>T	wbdC:p.Gln305*	glycosyltransferase family 4 protein	Cell wall/membrane/envelope biogenesis	LPS
wzy	2802010	Protein	Tip	DA69557	Feces	Individual	CDS: wzy (I6N99_13995)	wzy:c.621A>T	wzy:p.Leu207Phe	CPS polymerase	Cell wall/membrane/envelope biogenesis	Capsule
	2802095	Protein	Tip	DA14751	Feces	Individual	CDS: wzy (I6N99_13995)	wzy:c.557G>A	wzy:p.Gly186Glu	CPS polymerase	Cell wall/membrane/envelop biogenesis	Capsule
	Signal transduction
uvrY	2704646	Protein	Tip	DA25128	Urine	From cluster B	CDS: uvrY (I6N99_13525)	uvrY :c.606C>G	uvrY:p.His202Gln	BarA-associated response regulator UvrY; regulation of carbon metabolism	Signal transduction mechanisms	Two-component systems/carbon metabolism
	2704650	Protein	Tip	DA25086	Urine	From cluster E	CDS: uvrY (I6N99_13525)	uvrY:c.602C>A	uvrY:p.Thr201Asn	BarA-associated response regulator UvrY; regulation of carbon metabolism	Signal transduction mechanisms	Two-component system/carbon metabolism
	2704698	Protein	Tip	DA25129	Blood	From cluster B	CDS: uvrY (I6N99_13525)	uvrY:c.554G>T	uvrY:p.Arg185Leu	BarA-associated response regulator UvrY; regulation of carbon metabolism	Signal transduction mechanisms	Two-component system/carbon metabolism
	2704707	Protein	Tip	DA25116	Feces	From cluster A	CDS: uvrY (I6N99_13525)	uvrY:c.545_546insA	uvrY:p.Asn182fs	BarA-associated response regulator UvrY; regulation of carbon metabolism	Signal transduction mechanisms	Two-component system/carbon metabolism
	2704963	Protein	Tip	DA14755	Feces	Individual	CDS: uvrY (I6N99_13525)	uvrY:c.289G>A	uvrY:p.Gly97Ser	BarA-associated response regulator UvrY; regulation of carbon metabolism	Signal transduction mechanisms	Two-component system/carbon metabolism
	2705079	Protein	Cluster_B_7				CDS: uvrY (I6N99_13525)	uvrY:c.173C>T	uvrY:p.Pro58Leu	BarA-associated response regulator UvrY; regulation of carbon metabolism	Signal transduction mechanisms	Two component system/Carbon metabolism
	2705081	Protein	Tip	DA25057	Urine	Individual	CDS: uvrY (I6N99_13525)	uvrY:c.171G>A	uvrY:p.Met57Ile	BarA-associated response regulator UvrY; regulation of carbon metabolism	Signal transduction mechanisms	Two-component system/carbon metabolism
	2705179	Protein	Tip	DA14758	Feces	From cluster 25101+14758	CDS: uvrY (I6N99_13525)	2705179^2705180	Insertion in uvrY	BarA-associated response regulator UvrY; regulation of carbon metabolism	Signal transduction mechanisms	Two-component system/carbon metabolism
yfiN	3317919	Protein	Tip	DA69557	Feces	Individual	CDS: yfiN (I6N99_16380)	yfiN:c.179G>A	yfiN:p.Gly60Glu	diguanylate cyclase YfiN (DgcN)	Signal transduction mechanisms	c-di-GMP (GGDEF)
	3317969	Protein	Cluster E_2				CDS: yfiN (I6N99_16380)	yfiN:c.229G>A	yfiN:p.Glu77Lys	diguanylate cyclase YfiN (DgcN)	Signal transduction mechanisms	c-di-GMP (GGDEF)
	3318264	Protein	Cluster 25062+14739				CDS: yfiN (I6N99_16380)	yfiN:c.524T>A	yfiN:p.Leu175Gln	diguanylate cyclase YfiN (DgcN)	Signal transduction mechanisms	c-di-GMP (GGDEF)
	3318290	Protein	Tip	DA25063	Urine	From cluster D	CDS: yfiN (I6N99_16380)	yfiN:c.550A>C	yfiN:p.Ile184Leu	diguanylate cyclase YfiN (DgcN)	Signal transduction mechanisms	c-di-GMP (GGDEF)
	3318404	Protein	Tip	DA25057	Urine	Individual	CDS: yfiN (I6N99_16380)	yfiN:c.664G>A	yfiN:p.Asp222Asn	diguanylate cyclase YfiN (DgcN)	Signal transduction mechanisms	c-di-GMP (GGDEF)
	3318797	Protein	Tip	DA25102	Urine	From cluster E	CDS: yfiN (I6N99_16380)	yfiN:c.1057A>T	yfiN:p.Lys353*	diguanylate cyclase YfiN (DgcN)	Signal transduction mechanisms	c-di-GMP (GGDEF)
barA	3509226	Protein	Tip	DA25064	Urine	Individual	CDS: barA (I6N99_17330)	barA:c.1739T>C	barA:p.Leu580Pro	two-component sensor histidine kinase BarA; involved in the regulation of carbon metabolism via the CsrA/CsrB regulatory system; phosphorylates UvrY	Signal transduction mechanisms	Two-component + carbon metabolism
	3509327	Protein	Tip	DA25104	Urine	From cluster 25104+25059	CDS: barA (I6N99_17330)	barA:c.1839_1840insTGCCA	barA:p.Cys614fs	two-component sensor histidine kinase BarA; involved in the regulation of carbon metabolism via the CsrA/CsrB regulatory system; phosphorylates UvrY	Signal transduction mechanisms	Two-component + carbon metabolism
	3509996	Protein	Tip	DA14735	Urine	Individual	CDS: barA (I6N99_17330)	barA:c.2509G>T	barA:p.Glu837*	two-component sensor histidine kinase BarA; involved in the regulation of carbon metabolism via the CsrA/CsrB regulatory system; phosphorylates UvrY	Signal transduction mechanisms	Two-component system + carbon metabolism
cpxA	4595113	Protein	Tip	DA25058	Urine	From cluster 25058+14749	CDS: cpxA (I6N99_22685)	cpxA:c.516G>A	cpxA:p.Met172Ile	envelope stress sensor histidine kinase CpxA	Signal transduction mechanisms + Cell wall/membrane/envelope biogenesis	Two-component system
	4595125	Protein	Tip	DA14750	Feces	Individual	CDS: cpxA (I6N99_22685)	cpxA:c.502_504delCTG	cpxA:p.Leu168del	envelope stress sensor histidine kinase CpxA	Signal transduction mechanisms + Cell wall/membrane/envelope biogenesis	Two-component system
	4595300	Protein	Tip	DA14751	Feces	Individual	CDS: cpxA (I6N99_22685)	cpxA:c.329G>A	cpxA:p.Gly110Asp	envelope stress sensor histidine kinase CpxA	Signal transduction mechanisms + Cell wall/membrane/envelope biogenesis	Two-component system
cpxR	4596096	Protein	Tip	DA14750	Feces	Individual	CDS: cpxR (I6N99_22690)	cpxR:c.228G>A	cpxR:p.Met76Ile	envelope stress response regulator transcription factor CpxR	Signal transduction mechanisms + Cell wall/membrane/envelope biogenesis	Two-component system
	4596265	Protein	Tip	DA25093	Feces	From cluster A	CDS: cpxR (I6N99_22690)	cpxR:c.59T>G	cpxR:p.Leu20Arg	envelope stress response regulator transcription factor CpxR	Signal transduction mechanisms + Cell wall/membrane/envelope biogenesis	Two-component system
I6N99_05140	1054201	Protein	Tip	DA25097	Urine	From cluster F	CDS: I6N99_05140	I6N99_05140:c.608C>T	I6N99_05140:p.Ala203Val	GGDEF domain-containing protein (with MASE5 - membrane associated sensory domain)	Signal transduction mechanisms	c-di-GMP (MASE5 + GGDEF)
	1054231	Protein	Tip	DA25081	Urine	From cluster C	CDS: I6N99_05140	I6N99_05140:c.638T>G	I6N99_05140:p.Leu213Arg	GGDEF domain-containing protein (with MASE5 - membrane associated sensory domain)	Signal transduction mechanisms	c-di-GMP (MASE5 + GGDEF)
I6N99_25645	5222530	Protein	Tip	DA25127	Urine	From cluster B	CDS: I6N99_25645	I6N99_25645:c.561T>G	I6N99_25645:p.Asp187Glu	GGDEF domain-containing protein	Signal transduction mechanisms	c-di-GMP (GGDEF)
	5222722	Protein	Tip	DA25084	Feces	From cluster C	CDS: I6N99_25645	I6N99_25645:c.369T>G	I6N99_25645:p.Phe123Leu	GGDEF domain-containing protein	Signal transduction mechanisms	c-di-GMP (GGDEF)
	5223051	Protein	Cluster A_1				CDS: I6N99_25645	I6N99_25645:c.40T>C	I6N99_25645:p.Tyr14His	GGDEF domain-containing protein	Signal transduction mechanisms	c-di-GMP (GGDEF)
pocR	3570496	Protein	Tip	DA14997	Feces	Individual	CDS: pocR (I6N99_17640)	3570496^3570502	IS5R from pUUH239.2 inserted in pocR	regulatory protein PocR	Signal tansduction mechanisms	Two-component system
	3570815	Protein	Tip	DA25098	Urine	Individual	CDS: pocR (I6N99_17640)	pocR:c.485T>C	pocR:p.Leu162Pro	regulatory protein PocR	Signal tansduction mechanisms	Two-component system
	Carbohydrate metabolism and transport
exuR	3885234	Protein	Tip	DA14751	Feces	Individual	exuR (I6N99_19200)	3885234..3885236	Insertion/replacement in exuR; Leu9fs, Tyr10Ala	transcriptional regulator ExuR; repressor for the exu regulon that encode genes involved in hexuronate utilization	Carbohydrate metabolism and transport	Carbohydrate metabolism (hexuronates + transcriptional regulator
	3885445	Protein	Tip	DA25115	Feces	From cluster F	CDS: exuR (I6N99_19200)	exuR:c.238C>T	exuR:p.Gln80*	transcriptional regulator ExuR; repressor for the exu regulon that encode genes involved in hexuronate utilization	Carbohydrate metabolism and transport	Carbohydrate metabolism (hexuronates + transcriptional regulator
	3885852	Protein	Tip	DA69557	Feces	Individual	CDS: exuR (I6N99_19200)	exuR:c.645G>A	exuR:p.Trp215*	transcriptional regulator ExuR; repressor for the exu regulon that encode genes involved in hexuronate utilization	Carbohydrate metabolism and transport	Carbohydrate metabolism (hexuronates + transcriptional regulator
scrR	614579	Protein	Tip	DA25065	Urine	From cluster D	CDS: scrR (I6N99_03045)	I6N99_03045:c.626G>A	I6N99_03045:p.Gly209Asp	LacI family DNA-binding transcriptional regulator; fruct_sucro_rep family protein	Carbohydrate metabolism and transport	Transciptional regulator
	614628	Protein	Tip	DA25133	Feces	Individual	CDS:scrR (I6N99_03045)	I6N99_03045:c.577C>T	I6N99_03045:p.Gln193*	LacI family DNA-binding transcriptional regulator; fruct_sucro_rep family protein	Carbohydrate metabolism and transport	Transcriptional regulator
	615186	Protein	Tip	DA25090	Urine	From cluster F	CDS:scrR ( I6N99_03045)	I6N99_03045:c.19C>T	I6N99_03045:p.Arg7Cys	LacI family DNA-binding transcriptional regulator; fruct_sucro_rep family protein	Carbohydrate metabolism and transport	Transcriptional regulator
I6N99_02255	477503	Protein	Tip	DA69557	Feces	Individual	CDS: I6N99_02255	I6N99_02255:c.23A>G	I6N99_02255:p.Asn8Ser	sugar ABC transporter permease	Carbohydrate metabolism and transport	Transport
	477974	Protein	Tip	DA14751	Feces	Individual	CDS: I6N99_02255	I6N99_02255:c.493_494insACT	I6N99_02255:p.Asn165delinsAsnTyr	sugar ABC transporter permease	Carbohydrate metabolism and transport	Transport
exuT	3883774	Protein	Tip	DA14751	Feces	Individual	CDS: exuT (I6N99_19195)			MFS transporter; hexuronates	Carbohydrate metabolism and transport	Carbohydrate transport (hexuronates)
	3884338	Protein	Tip	DA69557	Feces	Individual	CDS: exuT (I6N99_19195)	exuT:c.560A>T	exuT:p.His187Leu	MFS transporter; hexuronates	Carbohydrate metabolism and transport	Carbohydrate transport (hexuronates)
	Inorganic iron transport and metabolism
fepA/fes	730368	Intergenic	Tip	DA25089	Feces	From cluster F	<---- fepA (I6N99_03555) X fes (I6N99_03560) ----> (duplication)			fepA (I6N99_03555) "siderophore enterobactin receptor FepA". fes (I6N99_03560) "enterobactin esterase"	Inorganic ion transport and metabolism	Siderophore-depdent iron uptake
	730380	Intergenic	Tip	DA14735	Urine	Individual	<---- fepA (I6N99_03555) X fes (I6N99_03560) ---->			fepA (I6N99_03555) "siderophore enterobactin receptor FepA". fes (I6N99_03560) "enterobactin esterase"	Inorganic ion transport and metabolism	Siderophore-dependent iron uptake
	730380	Intergenic	Tip	DA25071	Urine	Individual	<---- fepA (I6N99_03555) X fes (I6N99_03560) ---->			fepA (I6N99_03555) "siderophore enterobactin receptor FepA". fes (I6N99_03560) "enterobactin esterase"	Inorganic ion transport and metabolism	Siderophore-depdent iron uptake
	730380	Intergenic	Tip	DA25090	Urine	From cluster F	<---- fepA (I6N99_03555) X fes (I6N99_03560) ---->			fepA (I6N99_03555) "siderophore enterobactin receptor FepA". fes (I6N99_03560) "enterobactin esterase"	Inorganic ion transport and metabolism	Siderophore-depdent iron uptake
	730380	Intergenic	Cluster D_4				<---- fepA (I6N99_03555) X fes (I6N99_03560) ---->			fepA (I6N99_03555) "siderophore enterobactin receptor FepA". fes (I6N99_03560) "enterobactin esterase"	Inorganic ion transport and metabolism	Siderophore-depdent iron uptake
	730385	Intergenic	Tip	DA25064	Urine	Individual	<---- fepA (I6N99_03555) X fes (I6N99_03560) ---->			fepA (I6N99_03555) "siderophore enterobactin receptor FepA". fes (I6N99_03560) "enterobactin esterase"	Inorganic ion transport and metabolism	Siderophore-dependent iron uptake
	730385	Intergenic	Tip	DA25065	Urine	From cluster D	<---- fepA (I6N99_03555) X fes (I6N99_03560) ---->			fepA (I6N99_03555) "siderophore enterobactin receptor FepA". fes (I6N99_03560) "enterobactin esterase"	Inorganic ion transport and metabolism	Siderophore-dependent iron uptake
	730540	Intergenic	Tip	DA14756	Urine	From cluster A	<---- fepA (I6N99_03555) X fes (I6N99_03560) ---->			fepA (I6N99_03555) "siderophore enterobactin receptor FepA". fes (I6N99_03560) "enterobactin esterase"	Inorganic ion transport and metabolism	Siderophore-depdent iron uptake
	730541	Intergenic	Tip	DA14751	Feces	Individual	<---- fepA (I6N99_03555) X fes (I6N99_03560) ---->			fepA (I6N99_03555) "siderophore enterobactin receptor FepA". fes (I6N99_03560) "enterobactin esterase"	Inorganic ion transport and metabolism	Siderophore-depdent iron uptake
	730541	Intergenic	Tip	DA14755	Feces	Individual	<---- fepA (I6N99_03555) X fes (I6N99_03560) ---->			fepA (I6N99_03555) "siderophore enterobactin receptor FepA". fes (I6N99_03560) "enterobactin esterase"	Inorganic ion transport and metabolism	Siderophore-depdent iron uptake
	730542	Intergenic	Tip	DA25082	Urine	Individual	<---- fepA (I6N99_03555) X fes (I6N99_03560) ---->			fepA (I6N99_03555) "siderophore enterobactin receptor FepA". fes (I6N99_03560) "enterobactin esterase"	Inorganic ion transport and metabolism	Siderophore-depdent iron uptake
	730546	Intergenic	Tip	DA25064	Urine	Individual	<---- fepA (I6N99_03555) X fes (I6N99_03560) ---->			fepA (I6N99_03555) "siderophore enterobactin receptor FepA". fes (I6N99_03560) "enterobactin esterase"	Inorganic ion transport and metabolism	Siderophore-dependent iron uptake
	730563	Intergenic	Tip	DA25086	Urine	From cluster E	<---- fepA (I6N99_03555) X fes (I6N99_03560) ---->			fepA (I6N99_03555) "siderophore enterobactin receptor FepA". fes (I6N99_03560) "enterobactin esterase"	Inorganic ion transport and metabolism	Siderophore-depdent iron uptake
fhuA	194960	Protein	Tip	DA25066	Wound	From cluster H	CDS: fhuA (I6N99_00855)	fhuA:c.154C>T	fhuA:p.Gln52*	ferrichrome porin FhuA	Inorganic ion transport and metabolism	Siderophore-dependent iron uptake
	195328	Protein	Tip	DA25065	Urine	From cluster D	CDS: fhuA (I6N99_00855)	fhuA:c.522C>G	fhuA:p.Tyr174*	ferrichrome porin FhuA	Inorganic ion transport and metabolism	Siderophore-dependent iron uptake
	195687	Protein	Tip	DA25104	Urine	From cluster 25104+25059	CDS: fhuA (I6N99_00855)	195687..195960	274 nt deletion in fhuA	ferrichrome porin FhuA	Inorganic ion transport and metabolism	Siderophore-depdent iron uptake
fepB/I6N99_03095	626289	Intergenic	Tip	DA25129	Blood	From cluster B	<---- fepB (I6N99_03095) X I6N99_03100 ---->			fepB (I6N99_03095) "ABC transporter substrate-binding protein" I6N99_03100 "hypothetical protein"	Inoganic ion transport and metabolism	Siderophore-dependent iron uptake
	626410	Intergenic	Tip	DA25102	Urine	From cluster E	<---- fepB ( I6N99_03095) X I6N99_03100 ---->			fepB (I6N99_03095) "ABC transporter substrate-binding protein" I6N99_03100 "hypothetical protein"	Inoganic ion transport and metabolism	Siderophore-dependent iron uptake
	626420	Intergenic	Tip	DA25102	Urine	From cluster E	<---- fepB ( I6N99_03095) X I6N99_03100 ---->			fepB (I6N99_03095) "ABC transporter substrate-binding protein" I6N99_03100 "hypothetical protein"	Inoganic ion transport and metabolism	Siderophore-dependent iron uptake
I6N99_20460/feoA	4113389	Intergenic	Tip	DA14735	Urine	Individual	---->I6N99_20460 X feoA (I6N99_20465) ---->			I6N99_20460 "RNA-binding transcriptional accessory protein" feoA (I6N99_20465) "ferrous iron transporter A"	Inorganic ion transport and metabolism	Ferrous iron uptake
	4113389	Intergenic	Tip	DA25057	Urine	Individual	---->I6N99_20460 X feoA (I6N99_20465) ---->			I6N99_20460 "RNA-binding transcriptional accessory protein" feoA (I6N99_20465) "ferrous iron transporter A"	Inorganic ion transport and metabolism	Ferrous iron uptake
fepA	730175	Protein	Tip	DA25065	Urine	From cluster D	CDS: fepA (I6N99_03555)	fepA:c.200C>A	fepA:p.Pro67His	siderophore enterobactin receptor FepA	Inorganic ion transport and metabolism	Siderophore-dependent iron uptake
	730220	Protein	Tip	DA25102	Urine	From cluster E	CDS: fepA (I6N99_03555)	fepA:c.155C>T	fepA:p.Ala52Val	siderophore enterobactin receptor FepA	Inorganic ion transport and metabolism	Siderophore-dependent iron uptake
	Post-translational modification, protein turnover, chaperone
sufB	2377577	Protein	Tip	DA25080	Urine	From cluster 25085+25080	CDS: sufB (I6N99_11740)	sufB:c.1430A>G	sufB:p.Glu477Gly	Fe-S cluster assembly protein SufB; an ATP-binding cassette (ABC) protein that functions in the biosynthesis of nascent Fe-S clusters	Post-translational modification, protein turnover, chaperone functions	Fe-S assembly
	2377629	Protein	Tip	DA25068	Urine	Individual	CDS: sufB (I6N99_11740)	sufB:c.1378T>G	sufB:p.Ser460Ala	Fe-S cluster assembly protein SufB; an ATP-binding cassette (ABC) protein that functions in the biosynthesis of nascent Fe-S clusters	Post-translational modification, protein turnover, chaperone functions	Fe-S assembly
	2377652	Protein	Cluster D_3				CDS: sufB (I6N99_11740)	sufB:c.1355G>A	sufB:p.Gly452Glu	Fe-S cluster assembly protein SufB; an ATP-binding cassette (ABC) protein that functions in the biosynthesis of nascent Fe-S clusters	Post-translational modification, protein turnover, chaperone functions	Fe-S assembly
	2377877	Protein	Cluster 25062+14739				CDS: sufB (I6N99_11740)	sufB:c.1130T>G	sufB:p.Ile377Ser	Fe-S cluster assembly protein SufB; an ATP-binding cassette (ABC) protein that functions in the biosynthesis of nascent Fe-S clusters	Post-translational modification, protein turnover, chaperone functions	Fe-S assembly
	2378025	Protein	Cluster D_4				CDS: sufB (I6N99_11740)	sufB:c.982A>G	sufB:p.Lys328Glu	Fe-S cluster assembly protein SufB; an ATP-binding cassette (ABC) protein that functions in the biosynthesis of nascent Fe-S clusters	Post-translational modification, protein turnover, chaperone functions	Fe-S assembly
	2378153	Protein	Tip	DA14735	Urine	Individual	CDS: sufB (I6N99_11740)	2378153..2378164 sufB:c.843_854delCTCCACGGTGCA	sufB:p.Tyr281_Gln285delins*	Fe-S cluster assembly protein SufB; an ATP-binding cassette (ABC) protein that functions in the biosynthesis of nascent Fe-S clusters	Post-translational modification, protein turnover, chaperone functions	Fe-S assembly
	2378357	Protein	Tip	DA25071	Urine	Individual	CDS: sufB (I6N99_11740)	sufB:c.650G>A	sufB:p.Cys217Tyr	Fe-S cluster assembly protein SufB; an ATP-binding cassette (ABC) protein that functions in the biosynthesis of nascent Fe-S clusters	Post-translational modification, protein turnover, chaperone functions	Fe-S assembly
	2378541	Protein	Cluster H_2				CDS: sufB (I6N99_11740)	sufB:c.466C>T	sufB:p.Arg156*	Fe-S cluster assembly protein SufB; an ATP-binding cassette (ABC) protein that functions in the biosynthesis of nascent Fe-S clusters	Post-translational modification, protein turnover, chaperone functions	Fe-S assembly
	2378927	Protein	Tip	DA14756	Urine	From cluster A	CDS: sufB (I6N99_11740)	sufB:c.80C>A	sufB:p.Thr27Asn	Fe-S cluster assembly protein SufB; an ATP-binding cassette (ABC) protein that functions in the biosynthesis of nascent Fe-S clusters	Post-translational modification, protein turnover, chaperone functions	Fe-S assembly
	2378957	Protein	Tip	DA25126	Urine	From cluster B	CDS: sufB (I6N99_11740)	sufB:c.50delG	sufB:p.Gly17fs	Fe-S cluster assembly protein SufB; an ATP-binding cassette (ABC) protein that functions in the biosynthesis of nascent Fe-S clusters	Post-translational modification, protein turnover, chaperone functions	Fe-S assembly
sufC	2377000	Protein	Tip	DA25059	Urine	From cluster 25104+25059	CDS: sufC (I6N99_11735)	sufC:c.503T>A	sufC:p.Ile168Asn	Fe-S cluster assembly ATPase SufC	Post-translational modification, protein turnover, chaperone functions	Fe-S assembly
	2377046	Protein	Tip	DA25064	Urine	Individual	CDS: sufC (I6N99_11735)	sufC:c.457C>T	sufC:p.Arg153Cys	Fe-S cluster assembly ATPase SufC	Post-translational modification, protein turnover, chaperone functions	Fe-S assembly
	2377085	Protein	Tip	DA25116	Feces	From cluster A	CDS: sufC (I6N99_11735)	sufC:c.418C>T	sufC:p.Arg140Cys	Fe-S cluster assembly ATPase SufC	Post-translational modification, protein turnover, chaperone functions	Fe-S assembly
	2377234	Protein	Cluster F_1				CDS: sufC (I6N99_11735)	sufC:c.269T>G	sufC:p.Ile90Ser	Fe-S cluster assembly ATPase SufC	Post-translational modification, protein turnover, chaperone functions	Fe-S assembly
	2377405	Protein	Cluster E_1				CDS: sufC (I6N99_11735)	sufC:c.98T>A	sufC:p.Met33Lys	Fe-S cluster assembly ATPase SufC	Post-translational modification, protein turnover, chaperone functions	Fe-S assembly
sufD	2375524	Protein	Tip	DA25085	Urine	From cluster 25085+25080	CDS: sufD (I6N99_11730)	sufD:c.1255_1258delTTGC	sufD:p.Leu419fs	Fe-S cluster assembly protein SufD; a component of SufBCD complex that acts synergistically with SufE to stimulate the cysteine desulfurase activity of SufS	Post-translational modification, protein turnover, chaperone functions	Fe-S assembly
	2375625	Protein	Tip	DA25057	Urine	Individual	CDS: sufD (I6N99_11730)	sufD:c.1157C>T	sufD:p.Ala386Val	Fe-S cluster assembly protein SufD	Post-translational modification, protein turnover, chaperone functions	Fe-S assembly
sufS	2374639	Protein	Tip	DA25074	Urine	From cluster C	CDS: sufS (I6N99_11725)	sufS:c.872T>C	sufS:p.Leu291Pro	cysteine desulfurase SufS	Post-translational modification, protein turnover, chaperone functions	Fe-S assembly
	2374996	Protein	Tip	DA25065	Urine	From cluster D	CDS: sufS (I6N99_11725)	sufS:c.515A>T	sufS:p.Glu172Val	cysteine desulfurase SufS	Post-translational modification, protein turnover, chaperone functions	Fe-S assembly
	Defense mechanisms
envR	671504	Protein	Tip	DA14751	Feces		CDS: envR (I6N99_03310)	671504..671518	Deletion in envR	TetR/AcrR family transcriptional regulator	Defense mechanisms	Efflux + transcriptional regulator
	671620	Protein	Tip	DA25126	Urine	From cluster B	CDS: envR (I6N99_03310)	envR:c.206delC	envR:p.Thr69fs	TetR/AcrR family transcriptional regulator	Defense mechanisms	Efflux + transcription regulator
	671698	Protein	Tip	DA25130	Wound	From cluster B	CDS: envR (I6N99_03310)	envR:c.128C>A	envR:p.Thr43Lys	TetR/AcrR family transcriptional regulator	Defense mechanisms	Efflux + transcription regulator
	Energy production and conversion
I6N99_02030	430758	Protein	Tip	DA25131	Feces	From cluster B	CDS: I6N99_02030	I6N99_02030:c.1673_1674insA	I6N99_02030:p.Asn558fs	FAD-dependent oxidoreductase	Energy production and conversion
	431527	Protein	Tip	DA25123	Wound	From cluster B	CDS: I6N99_02030	I6N99_02030:c.904A>C	I6N99_02030:p.Ile302Leu	FAD-dependent oxidoreductase	Energy production and conversion
	Secretion
gspE	127831	Protein	Tip	DA25064	Urine	Individual	CDS: gspE (I6N99_00550)	gspE:c.1264G>A	gspE:p.Glu422Lys	type II secretion system protein GspE (ATPase)	Secretion	Protein transport (type II secretion system)
	128685	Protein	Tip	DA25102	Urine	From cluster E	CDS: gspE (I6N99_00550)	gspE:c.410T>C	gspE:p.Leu137Pro	type II secretion system protein GspE (ATPase)	Secretion	Protein transport (type II secretion system)
	Transcription
I6N99_22595	4574839	Protein	Tip	DA25129	Blood	From cluster B	CDS: I6N99_22595	I6N99_22595:c.3G>A	I6N99_22595:p.Met1?	LacI family DNA-binding transcriptional regulator	Transcription regulator (unspecified)	Transcriptional regulator
	4575656	Protein	Tip	DA14749	Feces	From cluster 25058+14749	CDS: I6N99_22595	I6N99_22595:c.819_820insG	I6N99_22595:p.Asp274fs	LacI family DNA-binding transcriptional regulator	Transcription regulator (unspecified)	LacI family DNA-binding transcriptional regulator
rhlB	4662333	Protein	Tip	DA14748	Feces	From cluster D	CDS: rhlB (I6N99_22995)	rhlB:c.948_949insC	rhlB:p.Ala317fs	ATP-dependent RNA helicase RhlB	Transcription	RNA helicase
	4662471	Protein	Tip	DA69557	Feces	Individual	CDS: rhlB (I6N99_22995)	rhlB:c.810A>C	rhlB:p.Glu270Asp	ATP-dependent RNA helicase RhlB	Transcription	RNA helicase
	Other
I6N99_24770/ I6N99_24775	5037044	Intergenic	Tip	DA25111	Feces	From cluster 25111+25108	----> I6N99_24770 X I6N99_24775 ---->	5037044..5037108		I6N99_24770 "DUF4310 family protein" I6N99_24775 "amidohydrolase/deacetylase family metallohydrolase"
	5037122	Intergenic	Tip	DA69557	Feces	Individual	'----> I6N99_24770 X I6N99_24775 ---->			I6N99_24770 "DUF4310 family protein" I6N99_24775 "amidohydrolase/deacetylase family metallohydrolase"
I6N99_25055/I6N99_25060	5102151	Intergenic	Tip	DA14735	Urine	Individual	<---- I6N99_25055 X I6N99_25060 <----	5102151^5102152		I6N99_25055 "DNA methylase N-4/N-6" I6N99_25060 "HNH endonuclease"
	5102152	Intergenic	Tip	DA14749	Feces	From cluster 25058+14749	<---- I6N99_25055 X I6N99_25060 <----			I6N99_25055 "DNA methylase N-4/N-6" I6N99_25060 "HNH endonuclease"
	5102158	Intergenic	Tip	DA14742	Urine	From cluster H	<---- I6N99_25055 X I6N99_25060 <----			I6N99_25055 "DNA methylase N-4/N-6" I6N99_25060 "HNH endonuclease"
I6N99_17365/syd (I6N99_17370)	3517840	Intergenic	Tip	DA14756	Urine	From cluster A	<----I6N99_17365 X syd (I6N99_17370) <----			I6N99_17365 "YqcC family protein" syd (I6N99_17370) "SecY-interacting protein"
	3518134	Intergenic	Tip	DA25118	Feces	From cluster B	<----I6N99_17365 X syd (I6N99_17370) <----			I6N99_17365 "YqcC family protein" syd (I6N99_17370) "SecY-interacting protein"
	3518162	Intergenic	Tip	DA25065	Urine	From cluster D	<----I6N99_17365 X syd (I6N99_17370) <----			I6N99_17365 "YqcC family protein" syd (I6N99_17370) "SecY-interacting protein"
grcA (I6N99_16260) X ung (I6N99_16265)	3291309	Intergenic	Tip	DA25079	Urine	From cluster C	<---- grcA (I6N99_16260) X ung (I6N99_16265) ---->			grcA (I6N99_16260) "autonomous glycyl radical cofactor GrcA" ung (I6N99_16265) "uracil-DNA glycosylase"
	3291385	Intergenic	Tip	DA69557	Feces	Individual	<---- grcA (I6N99_16260) X ung (I6N99_16265) ---->			grcA (I6N99_16260) "autonomous glycyl radical cofactor GrcA" ung (I6N99_16265) "uracil-DNA glycosylase"
	3310995	Intergenic	Tip	DA14743	Urine	Individual	<---- grcA (I6N99_16260) X ung (I6N99_16265) ---->			grcA (I6N99_16260) "autonomous glycyl radical cofactor GrcA" ung (I6N99_16265) "uracil-DNA glycosylase"
I6N99_04640/uvrB (I6N99_04645)	947388	Intergenic	Tip	DA25102	Urine	From cluster E	<---- I6N99_04640 X uvrB (I6N99_04645) ---->			I6N99_04640 "dTDP-4-dehydrorhamnose reductase" uvrB (I6N99_04645) "excinuclease ABC subunit B"
	947544	Intergenic	Tip	DA69557	Feces	Individual	<---- I6N99_04640 X uvrB (I6N99_04645) ---->			I6N99_04640 "dTDP-4-dehydrorhamnose reductase" uvrB (I6N99_04645) "excinuclease ABC subunit B"
	Genes where independent mutations were found in different clusters or cluster and tip
citA	29295	Protein	Cluster A_1				CDS: citA (I6N99_00145)	citA:c.1681T>A	citA:p.Tyr561Asn	Sensory histidine kinase regulating citrate/malate metabolism	Signal transduction mechanisms + Carbohydrate metabolism and transport	Two-component system + Citrate/malate metabolism
	29886	Protein	Cluster D_5				CDS: citA (I6N99_00145)	citA:c.1090C>G	citA:p.Gln364Glu	Sensory histidine kinase regulating citrate/malate metabolism	Signal transduction mechanisms + Carbohydrate metabolism and transport	Two-component system + Citrate/malate metabolism
	29949	Protein	Tip	DA14751	Feces	Individual	CDS: citA (I6N99_00145)	citA:c.1027G>A	syn.	Sensory histidine kinase regulating citrate/malate metabolism	Signal transduction mechanisms + Carbohydrate metabolism and transport	Two-component system + Carbohydrate metabolism and transport
	30071	Protein	Tip	DA69557	Feces	Individual	CDS: citA (I6N99_00145)	citA:c.905A>T	citA:p.Gln302Leu	Sensory histidine kinase regulating citrate/malate metabolism	Signal transduction mechanisms + Carbohydrate metabolism and transport	Two-component system + Citrate/malate metabolism
sbmA	366983	Protein	Cluster H_1				CDS: sbmA (I6N99_01695)	sbmA:c.481C>T	sbmA:p.His161Tyr	peptide antibiotic transporter SbmA; involved in the uptake of antimicrobial peptides such as microcin B17, microcin 25, and bleomycin	Defense mechanisms	Antimicrobial peptide transport/bacteriocins
	367007	Protein	Cluster 25085+25080				CDS: sbmA (I6N99_01695)	sbmA:c.505_506delGCinsAA	sbmA:p.Ala169Lys	peptide antibiotic transporter SbmA; involved in the uptake of antimicrobial peptides such as microcin B17, microcin 25, and bleomycin	Defense mechanisms	Antimicrobial peptide transport/bacteriocins
	367269	Protein	Tip	DA25086	Urine	From cluster E	CDS: sbmA (I6N99_01695)	sbmA:c.767G>A	sbmA:p.Gly256Asp	peptide antibiotic transporter SbmA; involved in the uptake of antimicrobial peptides such as microcin B17, microcin 25, and bleomycin	Defense mechanisms	Antimicrobial peptide transport/bacteriocins
I6N99_02240	473820	Protein	Cluster 25062+14739				CDS: I6N99_02240	I6N99_02240:c.667G>A	I6N99_02240:p.Gly223Ser	EAL domain-containing protein (could be yjcC, decsribed in K. pneumoniae)	Signal transduction mechanisms	c-di-GMP (EAL)
	474363	Protein	Cluster 25101+14758				CDS: I6N99_02240	I6N99_02240:c.124delG	I6N99_02240:p.Asp42fs	EAL domain-containing protein (could be yjcC, decsribed in K. pneumoniae)	Signal transduction mechanisms	c-di-GMP (EAL)
I6N99_09105	1860066	Protein	Cluster_B_7				CDS: I6N99_09105	I6N99_09105:c.696_697insCCGCTG	I6N99_09105:p.Tyr232_Pro233insProLeu	sensor domain-containing diguanylate cyclase with PAS sensor domain(s)	Signal transduction mechanisms	c-di-GMP (GGDEF + PAS)
	1860300	Protein	Cluster G_2				Bigger deletion (1471 bp) + I6N99_09110 + part of I6N99_09115	1860300..1861770	Bigger deletion (1471 bp) + I6N99_09110 + part of I6N99_09115	sensor domain-containing diguanylate cyclase with PAS sensor domain(s)	Signal transduction mechanisms	c-di-GMP (GGDEF+PAS)
intZ	3104465	Protein	Cluster B_1				CDS: intZ (I6N99_15370	intZ:c.411T>A	intZ:p.Asn137Lys	site-specific integrase; phage integrase family	Mobilome, prophages, transposons	Prophage
	3104473	Protein	Tip	DA69557	Feces	Individual	CDS: intZ (I6N99_15370	intZ:c.403C>A	intZ:p.Pro135Thr	site-specific integrase; phage integrase family	Mobilome, prophages, transposons	Prophage
I6N99_18115	3671578	Protein	Tip	DA25133	Feces	Individual	CDS: fimH (I6N99_18115)	fimH:c.283G>A	fimH:p.Gly95Ser	type 1 fimbrial tip adhesin	Extracellular structures	Type 1 fimbriae
	3671618	Protein	Cluster 25061+25060				CDS: fimH (I6N99_18115)	fimH:c.323C>G	fimH:p.Thr108Ser	type 1 fimbrial tip adhesin	Extracellular structures (polysaccharides, fimbriae)	Type 1 fimbriae
I6N99_09680	4144474	Protein	Tip	DA25096	Feces	From cluster C	CDS: I6N99_09680	I6N99_09680:c.1189A>C	I6N99_09680:p.Thr397Pro	Gluconate utilization system gnt-I transcriptional repressor	Carbohydrate metabolism and transport	Carbohydrate metabolism
	4145457	Protein	Cluster 25101+14758				CDS: I6N99_09680	I6N99_09680:c.206A>C	I6N99_09680:p.Lys69Thr	Gluconate utilization system gnt-I transcriptional repressor	Carbohydrate metabolism and transport	Carbohydrate metabolism
I6N99_24035	4889599	Protein	Cluster 25062+14739				CDS: I6N99_24035	I6N99_24035:c.303C>G	I6N99_24035:p.His101Gln	Histidine kinase; Regulates atoDEAB	Signal transduction mechanisms	Two-component system
	4891248	Protein	Tip	DA25061	Blood	From cluster 25061+25060	CDS: I6N99_24035	I6N99_24035:c.970G>T	I6N99_24035:p.Glu324*	Histidine kinase; Regulates atoDEAB	Signal transduction mechanisms	Two-component system
rRNA	4637110	RNA	Tip	DA25126	Urine	From cluster B	rRNA: rrsA (I6N99_22870)			rRNA	Translation, ribosomal structure and biogenesis
	4637110	RNA	Cluster B_4				rRNA: rrsA (I6N99_22870)	rRNA: rrsA (I6N99_22870)	rRNA: rrsA (I6N99_22870)	rRNA	Translation, ribosomal structure and biogenesis
mrcB	192083	Protein	Tip	DA25115	Feces	From cluster F	CDS: mrcB (I6N99_00850)	mrcB:c.73C>T	mrcB:p.Arg25Cys	bifunctional glycosyl transferase/transpeptidase	Cell wall/membrane/envelope biogenesis
	193626	Protein	Cluster 25111+25108				CDS: mrcB (I6N99_00850)	mrcB:c.1616C>T	mrcB:p.Thr539Met	bifunctional glycosyl transferase/transpeptidase	Cell wall/membrane/envelope biogenesis
rne	1253435	Protein	Cluster G_1				CDS: rne (I6N99_06025)	rne:c.2188C>A	rne:p.Pro730Thr	ribonuclease E	Translation, ribosomal structure and biogenesis	Translation
	1253649	Protein	Tip	DA69557	Feces	Individual	CDS: rne (I6N99_06025)	rne:c.1974G>T	rne:p.Glu658Asp	ribonuclease E	Translation, ribosomal structure and biogenesis	Translation
wcuF	2800860	Protein	Cluster 25104+25059				CDS: wcuF (I6N99_13990)	wcuF:c.707delA	wcuF:p.Asn236fs	glycosyltransferase	Cell wall/membrane/envelope biogenesis
	2801138	Protein	Tip	DA69557	Feces	Individual	CDS: wcuF (I6N99_13990)	wcuF:c.429A>T	wcuF:p.Lys143Asn	glycosyltransferase	Cell wall/membrane/envelope biogenesis
pta	3024412	Protein	Cluster A_1				CDS: pta (I6N99_14905)	pta:c.83G>T	pta:p.Arg28Leu	phosphate acetyltransferase; acetate metabolism	Energy production and conversion
	3024889	Protein	Tip	DA25102	Urine	From cluster E	CDS: pta (I6N99_14905)	pta:c.560T>A	pta:p.Ile187Asn	phosphate acetyltransferase; acetate metabolism	Energy production and conversion
yfiR	3317345	Protein	Cluster 25061+25060				CDS: yfiR (I6N99_16375)	yfiR:c.107T>G	yfiR:p.Ile36Ser	YfiR family protein; inhibits the diguanylate cyclase activity of the inner membrane protein YfiN, whereas YfiB in the outer membrane can release this inhibition by sequestration of YfiR	Signal transduction mechanisms	c-di-GMP (regulator)
	3317362	Protein	Tip	DA14742	Urine	From cluster H	CDS: yfiR (I6N99_16375)	yfiR:c.124T>C	yfiR:p.Trp42Arg	YfiR family protein; inhibits the diguanylate cyclase activity of the inner membrane protein YfiN, whereas YfiB in the outer membrane can release this inhibition by sequestration of YfiR	Signal transduction mechanisms	c-di-GMP (regulator)
I6N99_09680	4144474	Protein	Tip	DA25096	Feces	From cluster C	CDS: I6N99_09680	I6N99_09680:c.1189A>C	I6N99_09680:p.Thr397Pro	Gluconate utilization system gnt-I transcriptional repressor	Carbohydrate metabolism and transport	Carbohydrate metabolism
	4145457	Protein	Cluster 25101+14758				CDS: I6N99_09680	I6N99_09680:c.206A>C	I6N99_09680:p.Lys69Thr	Gluconate utilization system gnt-I transcriptional repressor	Carbohydrate metabolism and transport	Carbohydrate metabolism

### Sheet: Isolates with top gene_tips 
	Only genes with 2 or more tip mutations considered
	Cell envelope								Signal transduction								Carbohydrate metabolism and transport				Iron uptake and utilization					Fe-S cluster synthesis				Defense mechanisms	Energy production and conversion			Secretion		Transcriptional regulator	Transcription
Isolate	manB	wcoZ	wzc	manC	ompK36	wcaJ	wbdC	wzy	uvrY	yfiN	barA	cpxA	cpxR	I6N99_05140	I6N99_25645	pocR	exuR	scrR	I6N99_02255	exuT	fepA/fes	fhuA	fepB/ I6N99_03100	fepA	I6N99_20460/feoA	sufB	sufC	sufD	sufS	envR	I6N99_02030	grcA (I6N99_16260) X ung (I6N99_16265)	I6N99_17365 X syd (I6N99_17370)	gspE	<---- I6N99_04640 X uvrB (I6N99_04645) ---->	I6N99_22595	rhlB	I6N99_24770/ I6N99_24775	I6N99_25055/I6N99_25060
DA25056	manB:p.Asp440fs		wzc:p.Gly530Ser		2959830..2959879
DA14742	manB:p.Trp418fs	wcoZ (insH10 from pUUH239.2)																																					5102158
DA25071	manB:p.Asp409Gly		wzc:p.Thr640Pro		ompK36:p.Gln54*																730380					sufB:p.Cys217Tyr
DA25090	manB:p.Glu379Gly																	I6N99_03045:p.Arg7Cys			730380
DA14735	manB:p.Ser365fs										barA:p.Glu837*										730380				4113389	sufB:p.Tyr281_Gln285delins*													5102151
DA25086	manB:p.Ala282fs								uvrY:p.Thr201Asn												730563
DA25057	manB:p.Val43fs								uvrY:p.Met57Ile	yfiN:p.Asp222Asn															4113389			sufD:p.Ala386Val
DA25136	manB:p.Gly29Val
DA25065	2784807..2784951	wcoZ:p.Glu324_Lys325delinsAsp* wcoZ:p.Gly58Ser																I6N99_03045:p.Gly209Asp			730385	fhuA:p.Tyr174*		fepA:p.Pro67His					sufS:p.Glu172Val				3518162
DA25073		Insertion of Tn5R in wcoZ (cps)
DA25129		wcoZ:p.Ser258fs							uvrY:p.Arg185Leu														626289													I6N99_22595:p.Met1?
DA25133		wcoZ:p.Ser168fs																I6N99_03045:p.Gln193*
DA25091		wcoZ:p.Phe155fs
DA25098		wcoZ:p.Phe155fs														pocR:p.Leu162Pro
DA25083		wcoZ:p.Tyr141fs
DA25102			wzc:p.Val567Met	manC:p.Glu191fs						yfiN:p.Lys353*													626410 and 626420	fepA:p.Ala52Val			sufC:p.Met33Lys							gspE:p.Leu137Pro	947388
DA14756			wzc:p.Gly530Ser				wbdC:p.Gln305*														730540					sufB:p.Thr27Asn							3517840
DA14743			Insertion of ISEcp1b in wzc - tyrosine-protein kinase in cps region																													3310995
DA25138				manC:p.Gln411*
DA25058				manC:p.Tyr169fs								cpxA:p.Met172Ile
DA25095				manC:p.Gln70*
DA25064					ompK36:p.Trp125*						barA:p.Leu580Pro										730385 and 730546						sufC:p.Arg153Cys							gspE:p.Glu422Lys
DA25127					ompK36:p.Ala83dup										I6N99_25645:p.Asp187Glu
DA14758						wcaJ:p.Arg396Leu			2705179^2705180
DA25103						wcaJ:p.Ser184fs
DA25080						2804936..2804950																				sufB:p.Glu477Gly
DA14751							wbdC:p.Leu321Gln	wzy:p.Gly186Glu				cpxA:p.Gly110Asp					exuR:p.Tyr10Ala exuR:p.Leu9fs 3885234..3885236		I6N99_02255:p.Asn165delinsAsnTyr	3883774	730541									Deletion in envR
DA69557								wzy:p.Leu207Phe		yfiN:p.Gly60Glu							exuR:p.Trp215*		I6N99_02255:p.Asn8Ser	exuT:p.His187Leu												3291385			947544		rhlB:p.Glu270Asp	5037122
DA25128									uvrY:p.His202Gln
DA25116									uvrY:p.Asn182fs																		sufC:p.Arg140Cys
DA14755									uvrY:p.Gly97Ser												730541
DA25063										yfiN:p.Ile184Leu
DA25104											barA:p.Cys614fs											Deletion in fhuA
DA14750												cpxA:p.Leu168del	cpxR:p.Met76Ile
DA25093														cpxR:p.Leu20Arg
DA25097														I6N99_05140:p.Ala203Val
DA25081														I6N99_05140:p.Leu213Arg
DA25084															I6N99_25645:p.Phe123Leu
DA14997																IS5R from pUUH239.2 inserted in pocR
DA25115																	exuR:p.Gln80*
DA25089																					730368
DA25082																					730542
DA25066																						fhuA:p.Gln52*
DA25068																										sufB:p.Ser460Ala
DA25126																										sufB:p.Gly17fs				envR:p.Thr69fs
DA25130																														envR:p.Thr43Lys
DA25059																											sufC:p.Ile168Asn
DA25085																												sufD:p.Leu419fs
DA25074																													sufS:p.Leu291Pro
DA25131																															I6N99_02030:p.Asn558fs
DA25123																															I6N99_02030:p.Ile302Leu
DA25079																																3291309
DA25118																																	3518134
DA14749																																				I6N99_22595:p.Asp274fs			5102152
DA14748																																					rhlB:p.Ala317fs
DA25111																																						5037044
