## Supplementary Table 4 for "Convergent within-host evolution alters key virulence factors in a *Klebsiella pneumoniae* clone during a large hospital outbreak"

### Sheet: Venn results
	Supplementary Table 4. Unique hits and overlaps from Venn diagram to compare genetic changes in different G. mellonella virulence groups
	Genes/intergenic regions with more than one isolate in the respective group are coloured
	[Attenuated]:		[Slower killing]:	[Attenuated] and [Slower killing]:	[Attenuated] and [No change]:	[Attenuated] and [Slower killing] and [No change]:	[No change]:		[Faster killing]:		[Attenuated] and [Slower killing] and [No change] and [Faster killing]:
	ribF (I6N99_00095)		mogA	fhuA (I6N99_00855)	sbmA (I6N99_01695)	citA (I6N99_00145)	murE (I6N99_00450)		I6N99_10605/I6N99_10610		sufC (I6N99_11735)
	4x amplification of ileS, lspA, fkpB, ispH, rihC, ltrA, alaXM, sitB, oadB1, oadA, oadG, citS, citC, citD, citE, citG		I6N99_00370	I6N99_02255	sufS (I6N99_11725)	fepA/fes	ddlB (I6N99_00485)		atpA (I6N99_22315)		yfiN (I6N99_16380)
	citB (I6N99_00140)		aroP (I6N99_00585)/pdhR (I6N99_00590)	I6N99_04640/uvrB (I6N99_04645)	yehY (I6N99_14305)	wcoZ (I6N99_13970)	pulD (I6N99_00815)		I6N99_03355
	citC (I6N99_00170)		I6N99_00615	manB (rfbK2)(I6N99_13935)	pta (I6N99_14905)	grcA (I6N99_16260)/ung (I6N99_16265)	mrcB (I6N99_00850)		I6N99_11770
	sgrR (I6N99_00340)		yaeQ (I6N99_01050)	manC (I6N99_13940)	yfiR (I6N99_16375)	exuR (I6N99_19200)	I6N99_01405		I6N99_13755		[Attenuated] and [No change] and [Faster killing]:
	lpxC(I6N99_00505)/secM (I6N99_00510)		tRNA: tRNA-Asp (I6N99_01185)	wzy (I6N99_13995)	fimH (I6N99_18115)		I6N99_01425		metE (I6N99_23215)		sufB (I6N99_11740)
	gspE (I6N99_00550)		I6N99_01400	I6N99_17365/syd (I6N99_17370)	cpxA (I6N99_22685)		livJ (I6N99_01610)		rlmA (I6N99_13120)
	cdaR (I6N99_00915)		I6N99_01455/I6N99_01460	pduK (I6N99_17690)	I6N99_25055/I6N99_25060		panE (I6N99_02000)		yieC (I6N99_22260)
	csiD (I6N99_01320)/I6N99_01325		ecpR (I6N99_01535)	exuT (I6N99_19195)			hha (I6N99_02325)		I6N99_09320/I6N99_09325		[Attenuated] and [Slower killing] and [Faster killing]:
	tauA (I6N99_01650)		ugpC (I6N99_02245)/I6N99_02250	rRNA: rrsA (I6N99_22870)			I6N99_03325/I6N99_03330		I6N99_09480/I6N99_09485		uvrY (I6N99_13525)
	ampH (I6N99_01685)/I6N99_01690		I6N99_02265				betA (I6N99_03460)
	phoR (I6N99_01805)/brnQ (I6N99_01810)		I6N99_02285/I6N99_02290				I6N99_03750
	ispA (I6N99_01975)		I6N99_02720				ahpF (I6N99_03855)
	I6N99_02030		I6N99_02745/I6N99_02750				dtpD (I6N99_04210)				[Attenuated] and [Faster killing]:
	I6N99_02040		I6N99_02915				perR (I6N99_04745)				I6N99_05025/I6N99_05030
	hupB (I6N99_02120)		cadC (I6N99_02970)				gsiB (I6N99_04950)				sufD (I6N99_11730)
	queC (I6N99_02140)		I6N99_03680				I6N99_05285/I6N99_05290				wzc (I6N99_14010)
	lysS (I6N99_02990)		dacA (I6N99_03925)				dpaL (I6N99_05440)				pocR (I6N99_17640)
	I6N99_03005		I6N99_04215				rlmI (I6N99_05600)
	I6N99_03020/I6N99_03025		2x tRNA-Lys				rutB (I6N99_05780)
	scrR (I6N99_03045)		modE (I6N99_04460)				alkK (I6N99_06265)				[Slower killing] and [No change]:
	scrY (I6N99_03060)		ycgZ (I6N99_04505)/ycgF (I6N99_04510)				I6N99_06440				I6N99_05140
	fepB ( I6N99_03095)/I6N99_03100		clsB (I6N99_04705), ybhP (I6N99_04710)				I6N99_06565/I6N99_06570				rne (I6N99_06025)
	envR (I6N99_03310)		ybjG (I6N99_05005)/kdeA (I6N99_05010				I6N99_06645				wcaJ (I6N99_14005)
	I6N99_03310/I6N99_03315		potH (I6N99_05075)				gdhA (I6N99_06940)				cpxR (I6N99_22690)
	ddpC (I6N99_03440)		I6N99_05130/I6N99_05135				I6N99_07410				rhlB (I6N99_22995)
	fepA (I6N99_03555)		rlmKL (I6N99_05510)				Duplication of ftsX, ftsE, rpoH, mocR, in umuC
	mrdA (I6N99_03940)		ompA (I6N99_05555)				I6N99_07795
	asnB (I6N99_04080)		nupC (I6N99_05815)				ydbH (I6N99_08090)				[Slower killing] and [Faster killing]:
	seqA (I6N99_04155)/pgm (I6N99_04160)		bssS (I6N99_05965)/dinI (I6N99_05970)				lacY (I6N99_08925)				I6N99_02240
	kdpF (I6N99_04195)		I6N99_06010				Bigger deletion (1471 bp) + I6N99_09110 + part of I6N99_09115				I6N99_24035
	modA (I6N99_11665)		I6N99_06385/I6N99_06390				Deletion of yidP, I6N99_09350, ybhD, yfjR				I6N99_24770/I6N99_24775
	I6N99_04520		Prophage deletion 1344121..1381278				lysM (I6N99_09555)/I6N99_09560
	I6N99_04550/I6N99_04555		I6N99_06560				oxyR (I6N99_10095)
	pmrB (I6N99_04650)		I6N99_06810				catA (I6N99_10345)
	ybjI (I6N99_05015)		gapA (I6N99_06835)				mhpC (I6N99_10585)
	nfsA (I6N99_05050)		gapA (I6N99_06835)/msrB (I6N99_06840)				gloA (I6N99_10955)/rnt (I6N99_10960)
	potI (I6N99_05080)		xthA (I6N99_06990)/I6N99_06995				I6N99_11365/crrA (I6N99_11370)
	artM (6N99_05110)		fiu (I6N99_07145)				I6N99_11665
	ftsK (I6N99_05255)		I6N99_07155				chaA (I6N99_12245)/kdsA (I6N99_12250)
	I6N99_05345		topA (I6N99_07245)/cysB (I6N99_07250)				dauA (I6N99_12295)
	ldtD (I6N99_05405)		rnb (I6N99_07310)				tssE (I6N99_12335)
	ompK35 (I6N99_05425)		Putative prophage CPS-53				KL51_13 (I6N99_13975)/wzx (I6N99_13980)
	ompK35 (I6N99_05425)/asnS (I6N99_05430)		I6N99_07380				I6N99_15125/I6N99_15130
	yccA (I6N99_05625)		I6N99_07825				Duplication of tRNA-Ala, yfeC, yfeD
	puuC (I6N99_05680)		I6N99_07890				yfeR (I6N99_15520)
	phoQ (I6N99_06305)		vasK (I6N99_07900)				aegA (I6N99_15760)/acrD (I6N99_15765)
	I6N99_06505		ompK37 (I6N99_08060)				acrD (I6N99_15765)
	I6N99_06860		tynA (I6N99_08175)				sseB (I6N99_16015)
	I6N99_06920 (phoN)/I6N99_06925 (selD)		dmsA (I6N99_08750)				yfhK (I6N99_16150)/purL (I6N99_16155)
	ispZ (I6N99_07120)		blrP1 (I6N99_08860)				bamD (I6N99_16340)/raiA (I6N99_16345)
	I6N99_07390/I6N99_07395		kbvR (I6N99_08870)				norW (I6N99_16915)
	I6N99_07620		ygbL (I6N99_08890)				I6N99_17095
	dbpA (I6N99_08040)		I6N99_09055				mutS (I6N99_17160)
	I6N99_08130		I6N99_09105				I6N99_17175
	astD (I6N99_08320)		I6N99_09190				queE (I6N99_17295)/I6N99_17300
	ogt (I6N99_08510)/I6N99_08515		I6N99_09385				rlmD (I6N99_17325)
	kbvR (I6N99_08870)/I6N99_08875		I6N99_09410/I6N99_09405				pduC (I6N99_17660)
	lacI (I6N99_08935)		Chromosomal amplification approx. 1934661-1936764 transposase				pduO (I6N99_17710)/pduO
	eamA (I6N99_09000)		I6N99_09485				amiC (I6N99_17760)
	I6N99_09275		lysM (I6N99_09555)				I6N99_18010/mrkH
	I6N99_08090		I6N99_09560				argP (I6N99_18395)
	deoC (I6N99_09435)		I6N99_09590				sprT (I6N99_18475)
	I6N99_09445		alsE (I6N99_09660)				I6N99_19935/rrf (I6N99_19940)
	pqqE (I6N99_10040)		I6N99_09755				rrf (I6N99_19940)/I6N99_19945
	katG (I6N99_10075)		I6N99_09870				I6N99_20025/zntR (I6N99_20030)
	adhp (I6N99_10245)		I6N99_09875				rplP (I6N99_20135)
	dtpA (I6N99_10865)		I6N99_10010				tusA (I6N99_20760)
	dtpA (I6N99_10865)/I6N99_10870		I6N99_10095 (oxyR)/I6N99_10100				bcsQ (I6N99_21000)
	slyA (I6N99_25310)		maeA (I6N99_10215)				yicI (I6N99_21695)
	ydhK (I6N99_10925)		I6N99_10275				galB (I6N99_21890)
	asr (I6N99_11025)		I6N99_10495				I6N99_22420
	I6N99_11095		I6N99_10550				I6N99_22590
	I6N99_11150		I6N99_10635				I6N99_22595
	crrB (I6N99_11375)		ribC (I6N99_11015)				fieF (I6N99_22700)
	I6N99_11600		atoB (I6N99_11310)				metR:c.429G>C
	sufA (I6N99_11745)/I6N99_11750		I6N99_11385				I6N99_23855
	I6N99_11765		I6N99_11445				pgaA (I6N99_24180)
	ppsA (I6N99_11850)		before mhpR				I6N99_24295
	tdcB (I6N99_12885)		sufA (I6N99_11745)				ulaE (I6N99_24530)
	nhaB (I6N99_12990)		oppC (I6N99_12040)				I6N99_24770
	mgrB (I6N99_13145)		hns (I6N99_12080)				I6N99_25645
	wbdC (I6N99_13905)		I6N99_12140
	wbdA (I6N99_13915)		tssF (I6N99_12350)
	I6N99_13945/rfbB (I6N99_13950)		kdgR (I6N99_13155)
	wzx (I6N99_13980)		rsmF (I6N99_13195)/I6N99_13200
	wza (I6N99_14020)		hexR (I6N99_13290)
	dcd (I6N99_14055)		sdiA (I6N99_13535)
	yehU (I6N99_14285)		I6N99_13760/shiA (I6N99_13765)
	bglX (I6N99_14315)		wcpA (I6N99_13985)
	nfo (I6N99_14450)		wcuF (I6N99_13990)
	fruK (I6N99_14460)		cpsACP (I6N99_14035)/wzi (I6N99_14030)
	I6N99_14505		galF (I6N99_14040)/cpsACP (I6N99_14035)
	ompK36 (I6N99_14650)		I6N99_14250
	rcsC (I6N99_14665)		bglG (I6N99_14360)
	lrhA (I6N99_14865)		lysP (I6N99_14435)
	yfcG (I6N99_14925)		I6N99_14515
	accD (I6N99_15005)		folC (I6N99_15000)
	Prophage deletion 3065193..3104913		I6N99_15195
	yfgF (I6N99_15900)		intZ (I6N99_15370
	yfaS (I6N99_16000)		upp (I6N99_15865)
	yphB (I6N99_16100)		fdx (I6N99_16030)
	hmpA (I6N99_16130)		yfhK (I6N99_16150)
	OqxB32 (I6N99_16540)		I6N99_16480
	large deletion		robA_TF (I6N99_16530)
	I6N99_17040/I6N99_17045		oqxA (I6N99_16535)
	I6N99_17115/fepA (I6N99_17120)		I6N99_16545
	barA (I6N99_17330)		I6N99_16630/I6N99_16635
	I6N99_17335		I6N99_17100/I6N99_17105
	ssuD (I6N99_17435)		I6N99_17110
	mltA (I6N99_17525)/(tRNA.Met)		sdaB (I6N99_17390)
	Deletion including Type 1 and 3 fimbriae		I6N99_17445/xni (I6N99_17450)
	I6N99_18005		ompK26 (I6N99_17985)/I6N99_17990
	mrkD (I6N99_09265)		mrkH (I6N99_18015)
	fimD (I6N99_18100)		mrkA (I6N99_18050)/I6N99_18055
	rpiA (I6N99_18390)/argP (I6N99_18395)		mdtP (I6N99_18150)
	yggS (I6N99_18515)		arsB (I6N99_18170)
	cbs (I6N99_18605)		metK (I6N99_18565)/I6N99_18470
	I6N99_18680		I6N99_18650
	rplV (I6N99_20145)		parE (I6N99_18780)
	fkpA (I6N99_20235)		ribB (I6N99_18830)
	nirB (I6N99_20335)		garP (I6N99_19295)
	dam (I6N99_20365)		aaeA (I6N99_19810)
	I6N99_20460/feoA (I6N99_20465)		csrD (I6N99_19860)
	glgC (I6N99_20560)		yrfF (I6N99_20420)
	livK (I6N99_20685)		I6N99_09680
	arnT (I6N99_20795)		ligB (I6N99_21580)
	bcsG (I6N99_21020)		I6N99_21720
	bisC (I6N99_21135)		I6N99_21725
	eefA (I6N99_21835)		chbA (I6N99_21925)
	dgoT (I6N99_22130)		I6N99_22025/tisB (I6N99_22030)
	dgoR (I6N99_22150)		dgoR (I6N99_22150)/I6N99_22155
	argH (I6N99_22830)		atpE (I6N99_22330)
	trmA (I6N99_22855)/btuB (I6N99_22860)		rpoB (I6N99_23440)
	rrn (I6N99_22885)/rrf (I6N99_22890)		I6N99_21725/I6N99_23820 (fepA_3)
	rep (I6N99_22970)		acs (I6N99_23975)
	wzy (I6N99_13995)E (I6N99_23060)		pgaA (I6N99_24180)/I6N99_24185
	I6N99_23165		aspA (I6N99_24230)
	rfaH (I6N99_23300)		ytfQ (I6N99_24685)
	fre (I6N99_23310)		iolB (I6N99_24950)/I6N99_24955 (hexR?)
	aceB (I6N99_23590)		iolC (I6N99_24960)/iolD (I6N99_24965)
	I6N99_24255/I6N99_24260
	yjeJ (I6N99_24285)
	epmB (I6N99_24305)
	I6N99_25190/rrsI (I6N99_25195)
	I6N99_25310
	I6N99_25395/I6N99_25400
	arcA (I6N99_25820)
