## Supplementary Table 5 for "Convergent within-host evolution alters key virulence factors in a *Klebsiella pneumoniae* clone during a large hospital outbreak"

### Sheet: Sheet1
	Supplementary Table 5. Connection between iron-related genetic changes and growth in iron-depleted and repleted conditions.
	Results only for isolates with genetic changes related to iron uptake and Fe-S synthesis are shown.
		Isolate		Results of relative area under the curve AUC (significantly different from the index isolate in the same growth experiment)			Siderophore-dependent iron uptake						Siderophore-independent iron uptake		Assembly of Fe-S clusters
			Isolation site	M9/Chelex	M9/Chelex + FeSO4	M9/Chelex + serum	fepA/fes	fepA	I6N99_17115/fepA (I6N99_17120)	fepB (I6N99_03095) X I6N99_03100	fiu	fhuA	I6N99_20460/feoA (I6N99_20465)	feoABC	sufA	sufB	sufC	sufD	sufS	sufE
		DA25090	Urine	Trending up	No difference	No difference	730380										sufC:p.Ile90Ser
		DA25071	Urine	No difference	No difference	Down	730380									sufB:p.Cys217Tyr
		DA14735	Urine	Down	No difference	Down	730380						4113389			sufB:p.Tyr281_Gln285delins*
		DA14748	Feces	No difference	Down	Down	730380									sufB:p.Lys328Glu
		DA25063	Urine	No difference	No difference	Down	730380									sufB:p.Lys328Glu
		DA25064	Urine	Down (no growth at all)	Down	Down (no growth at all)	730385 and 730546										sufC:p.Arg153Cys
		DA25065	Urine	Down (no growth at all)	Down (no growth at all)	Down	730385	fepA:p.Pro67His				fhuA:p.Tyr174*							sufS:p.Leu291Pro
		DA14756	Urine	Up	No difference	Down	730540									sufB:p.Thr27Asn
		DA14751	Feces	Down	Down	Down	730541
		DA14755	Feces	No difference	Down	Down	730541								sufA:p.*126Gln
		DA25082	Urine	Up	No difference	No difference	730542
		DA25086	Urine	No difference	trending down	trending down	730563										sufC:p.Met33Lys
		DA25089	Feces	Trending up	No difference	No difference	insertion										sufC:p.Ile90Ser
		DA25104	Urine	Down	Down	Down						deletion (> 250 nt)			ISEcp1b + ctx-m-15 insertion before sufA
		DA14758	Feces	Down	Down	Down					fiu:p.Asn127Ser
		DA25101	Urine	Up	No difference	Down					fiu:p.Asn127Ser
		DA25066	Wound	Up	No difference	Down						fhuA:p.Gln52*
		DA25056	Urine	Up	No difference	Down								amplification
		DA14739	Urine	Up	No difference	Down										sufB:p.Ile377Ser
		DA25062	Wound	Up	No difference	Down										sufB:p.Ile377Ser
		DA25068	Urine	Up	No difference	No difference										sufB:p.Ser460Ala
		DA14742	Urine	Down	Down	Down										sufB:p.Arg156*
		DA25113	Urine	trending down	Down	No difference										sufB:p.Gly452Glu
		DA14740	Urine	No difference	No difference	Down										sufB:p.Arg156*
		DA25069	Urine	No difference	No difference	No difference										sufB:p.Gly452Glu
		DA25080	Urine	Down	Down	Down										sufB:p.Glu477Gly
		DA25105	Feces	Trending up	No difference	No difference											sufC:p.Met33Lys
		DA25106	Feces	No difference	No difference	No difference											sufC:p.Met33Lys
		DA25087	Urine	No difference	No difference	Down											sufC:p.Met33Lys
		DA25094	Urine	Down	No difference	Down											sufC:p.Met33Lys
		DA25091	Feces	Trending down	No difference	Down											sufC:p.Ile90Ser
		DA25115	Feces	No difference	No difference	Down											sufC:p.Ile90Ser
		DA25097	Urine	trending really down	No difference	Down											sufC:p.Ile90Ser
		DA25116	Feces	Down	Down	Down											sufC:p.Arg140Cys
		DA25102	Urine	Trending up	Down	Down		fepA:p.Ala52Val		626410 and 626420							sufC:p.Met33Lys
		DA25059	Urine	Down	Down	Down											sufC:p.Ile168Asn
		DA25085	Urine	No difference	No difference	No difference												sufD:p.Leu419fs
		DA25074	Urine	No difference	No difference	No difference													sufS:p.Glu172Val
		DA25123	Wound	Trending up	No difference	No difference			3462893
		DA25057	Urine	No difference	No difference	trending down							4113389
		DA25129	Blood	Up	No difference	Down				626289
		DA25128	Urine	Trending down	Trending down	Down														deletion 21 nt in sufE
